# Functional and phylogenetic analysis of placozoan GPCRs reveal the prebilaterian origin of monoaminergic signalling

**DOI:** 10.1101/2025.04.18.649542

**Authors:** Luis Alfonso Yañez-Guerra, Tatiana D. Mayorova, Li Guan, Gáspár Jékely, Herman Wijnen, Adriano Senatore

## Abstract

Monoamines are biologically active compounds crucial for neurotransmission and various physiological processes. They include neurotransmitters like serotonin, dopamine, and melatonin, which regulate mood, movement, and sleep in humans. In ecdysozoans, monoamines such as tyramine are important for modulating locomotion, learning, and feeding. The monoaminergic signalling system has been considered a bilaterian innovation, with conflicting evidence supporting its existence in earlier branching, non-bilaterian animals. Here, we challenge the bilaterian origin hypothesis by combining large-scale receptor deorphanisation with phylogenetic analyses to identify monoamine receptors from the placozoan *Trichoplax adhaerens*. We demonstrate that these receptors are homologous to known bilaterian GPCRs, and behavioural assays demonstrate that monoamines like tyramine and tryptamine affect the speed of locomotion and body shape of this animal, respectively. These responses, together with the presence of biosynthetic enzymes for these molecules, reveal that monoaminergic signalling is both active and endogenous in placozoans. Our findings provide compelling evidence for a prebilaterian origin of monoaminergic systems, reshaping our understanding of early nervous system evolution.
