## SupplementaryFile3 for "Functional and phylogenetic analysis of placozoan GPCRs reveal the prebilaterian origin of monoaminergic signalling"

Placozoan_Receptor	Compound	EC50 values
TadhR168	TPA_(Tryptamine)	3.22E-08
TadhR168	2-PEA(Phenetylamine)	0.000109213
TadhR168	Ac-TPA_(N-Acetyl-Tryptamine)	8.17E-05
TadhR170	TPA_(Tryptamine)	6.23E-09
TadhR170	2-PEA(Phenetylamine)	1.52E-05
TadhR170	5HT (Serotonin)	2.35E-06
TadhR170	TA_(Tyramine)	9.72E-06
TadhR170	p-OCT(Octpamine, para-Octopamine)	7.61E-05
TadhR173	TPA_(Tryptamine)	2.69E-07
TadhR173	5HT (Serotonin)	1.77E-05
TadhR165	TPA_(Tryptamine)	1.50E-05
TadhR165	2-PEA(Phenetylamine)	2.94E-05
TadhR165	5HT (Serotonin)	3.27E-05
TadhR165	TA_(Tyramine)	1.17E-06
TadhR165	DA (Dopamine)	1.39E-05
TadhR165	Methyl-TA_(Methyl-Tyramine)	2.15E-05
TadhR153	TPA_(Tryptamine)	7.70E-07
TadhR153	2-PEA(Phenetylamine)	2.20E-08
TadhR153	5HT (Serotonin)	5.24E-06
TadhR153	TA_(Tyramine)	1.68E-06
TadhR153	DA (Dopamine)	1.81E-05
TadhR153	Ac-TPA_(N-Acetyl-Tryptamine)	7.46E-05
TadhR153	m-OCT (Norfenefrine, meta-octopamine)	8.72E-06
